# Unveiling the Microbial Realm with VEBA 2.0: A modular bioinformatics suite for end-to-end genome-resolved prokaryotic, (micro)eukaryotic, and viral multi-omics from either short- or long-read sequencing

**DOI:** 10.1101/2024.03.08.583560

**Authors:** Josh L. Espinoza, Allan Phillips, Melanie B. Prentice, Gene S. Tan, Pauline L. Kamath, Karen G. Lloyd, Chris L. Dupont

## Abstract

The microbiome is a complex community of microorganisms, encompassing prokaryotic (bacterial and archaeal), eukaryotic, and viral entities. This microbial ensemble plays a pivotal role in influencing the health and productivity of diverse ecosystems while shaping the web of life. However, many software suites developed to study microbiomes analyze only the prokaryotic community and provide limited to no support for viruses and microeukaryotes. Previously, we introduced the *Viral Eukaryotic Bacterial Archaeal* (VEBA) open-source software suite to address this critical gap in microbiome research by extending genome-resolved analysis beyond prokaryotes to encompass the understudied realms of eukaryotes and viruses. Here we present *VEBA 2.0* with key updates including a comprehensive clustered microeukaryotic protein database, rapid genome/protein-level clustering, bioprospecting, non-coding/organelle gene modeling, genome-resolved taxonomic/pathway profiling, long-read support, and containerization. We demonstrate *VEBA’s* versatile application through the analysis of diverse case studies including marine water, Siberian permafrost, and white-tailed deer lung tissues with the latter showcasing how to identify integrated viruses. *VEBA* represents a crucial advancement in microbiome research, offering a powerful and accessible platform that bridges the gap between genomics and biotechnological solutions.
