## Supplementary Tables for "Unveiling the Microbial Realm with VEBA 2.0: A modular bioinformatics suite for end-to-end genome-resolved prokaryotic, (micro)eukaryotic, and viral multi-omics from either short- or long-read sequencing": Table_S2.xlsx

### Sheet: CaseStudy1
Genome	Dataset	Source	Genome Cluster	Classification	CDS(MicroEuk_v2)	CDS(MicroEuk50)	CDS(MicroEuk90)	CDS(MicroEuk100)	tRNA	rRNA	Mitochondrion	Plastid
ERR2002407__METABAT2__E.1__bin.2	MarineAerosol	Epipelagic Layer	ESLC-1	c__Coscinodiscophyceae;o__Thalassiosirales;f__Thalassiosiraceae;g__Stephanocyclus;s__Stephanocyclus meneghinianus	15655	16478	16755	17098	23	2	FALSE	FALSE
ERR2002416__METABAT2__E.1__bin.1	MarineAerosol	Epipelagic Layer	ESLC-1	c__Coscinodiscophyceae;o__Thalassiosirales;f__Thalassiosiraceae;g__Stephanocyclus;s__Stephanocyclus meneghinianus	17176	18258	18518	18932	34	0	FALSE	FALSE
ERR2002419__METABAT2__E.1__bin.2	MarineAerosol	Sea-Surface Microlayer	ESLC-1	c__Coscinodiscophyceae;o__Thalassiosirales;f__Thalassiosiraceae;g__Stephanocyclus;s__Stephanocyclus meneghinianus	17127	18192	18459	18843	27	0	TRUE	TRUE
SRR17458614__METABAT2__E.1__bin.2	Plastisphere	Mature Plastic Biofilm	ESLC-2	c__Bacillariophyceae;o__Naviculales;f__Phaeodactylaceae;g__Phaeodactylum;s__Phaeodactylum tricornutum	11475	12196	12249	12384	42	7	FALSE	FALSE
SRR17458615__METABAT2__E.1__bin.2	Plastisphere	Early Plastic Biofilm	ESLC-2	c__Bacillariophyceae;o__Naviculales;f__Phaeodactylaceae;g__Phaeodactylum;s__Phaeodactylum tricornutum	11434	12169	12229	12362	42	4	FALSE	FALSE
SRR17458630__METABAT2__E.1__bin.3	Plastisphere	Mature Plastic Biofilm	ESLC-3	c__Pelagophyceae;o__Sarcinochrysidales;f__Chrysocystaceae;g__Chrysoreinhardia;s__	19827	21130	21344	21647	12	1	FALSE	FALSE
SRR17458638__METABAT2__E.1__bin.3	Plastisphere	Mature Plastic Biofilm	ESLC-4	c__Bacillariophyceae;o__Naviculales;f__Naviculaceae;g__Seminavis;s__Seminavis robusta	21006	23208	23336	23612	26	4	FALSE	FALSE
SRR17458638__METABAT2__E.1__bin.2	Plastisphere	Mature Plastic Biofilm	ESLC-5	c__Bacillariophyceae;o__Thalassiophysales;f__Catenulaceae;g__Amphora;s__Amphora coffeiformis	15008	15548	15691	16025	13	0	FALSE	FALSE

### Sheet: CaseStudy2
id_genome_cluster	id_genome	Surface Depth	Size[bp]	GC(%)	N(CDS)	N(tRNA)	N(rRNA)	N(BGC)	$N_{VFDB}$	$N_{AMR}$	taxonomy
PSLC-1	Multisample__CONCOCT__P.1__24		1343007	35.02	1670	42	1	0	145	1	d__Bacteria;p__Actinomycetota;c__Humimicrobiia;o__Humimicrobiales;f__Humimicrobiaceae;g__Hydromicrobium;s__
	SRR13615823__METABAT2__P.1__bin.4	-16.6m	1167419	37.06	1328	23	0	0	105	1	d__Bacteria;p__Atribacterota;c__JS1;o__SB-45;f__34-128;g__34-128;s__34-128 sp014894735
	SRR13615824__METABAT2__P.1__bin.14_sub	-14.8m	1700898	34.77	1908	46	2	0	163	0	d__Bacteria;p__Atribacterota;c__JS1;o__SB-45;f__34-128;g__34-128;s__34-128 sp014894735
	SRR13615824__METABAT2__P.1__bin.7_sub	-14.8m	2449529	34.21	2701	33	1	0	251	2	d__Bacteria;p__Actinomycetota;c__Humimicrobiia;o__Humimicrobiales;f__Humimicrobiaceae;g__Hydromicrobium;s__Hydromicrobium sp018894445
	SRR13615825__MAXBIN2-107__P.1__bin.002_sub	-14.1m	1613172	33.01	1864	53	4	0	151	1	d__Bacteria;p__Atribacterota;c__JS1;o__SB-45;f__34-128;g__34-128;s__
	SRR13615825__METABAT2__P.1__bin.5	-14.1m	1355058	34.94	1329	32	2	0	132	0	d__Bacteria;p__Actinomycetota;c__Humimicrobiia;o__Humimicrobiales;f__Humimicrobiaceae;g__Hydromicrobium;s__Hydromicrobium sp018894445
	SRR13615826__MAXBIN2-40__P.1__bin.002	-7.2m	1355023	34.73	1442	42	0	0	129	0	d__Bacteria;p__Atribacterota;c__JS1;o__SB-45;f__34-128;g__34-128;s__34-128 sp014894735
PSLC-2	SRR13615824__CONCOCT__P.3__28_sub	-14.8m	3467192	58.51	4945	32	1	2	338	3	d__Bacteria;p__Chloroflexota;c__Anaerolineae;o__Anaerolineales;f__EnvOPS12;g__UBA877;s__
	SRR13615825__METABAT2__P.1__bin.6	-14.1m	1904306	56.78	2350	24	3	4	197	1	d__Bacteria;p__Chloroflexota;c__Anaerolineae;o__Anaerolineales;f__EnvOPS12;g__UBA877;s__
	SRR13615826__CONCOCT__P.5__1_sub	-7.2m	3048549	57.69	4310	49	1	2	211	0	d__Bacteria;p__Chloroflexota;c__Anaerolineae;o__Anaerolineales;f__EnvOPS12;g__UBA877;s__
PSLC-3	SRR13615824__CONCOCT__P.1__34	-14.8m	2543427	41.22	2448	45	3	1	112	0	d__Archaea;p__Thermoplasmatota;c__E2;o__DHVEG-1;f__DHVEG-1;g__SM1-50;s__SM1-50 sp014894395
	SRR13615825__CONCOCT__P.1__20	-14.1m	2175187	41.95	2356	43	1	1	102	1	d__Archaea;p__Thermoplasmatota;c__E2;o__DHVEG-1;f__DHVEG-1;g__SM1-50;s__SM1-50 sp014894395
	SRR13615826__METABAT2__P.1__bin.5	-7.2m	2354638	41.56	2180	47	4	1	107	0	d__Archaea;p__Thermoplasmatota;c__E2;o__DHVEG-1;f__DHVEG-1;g__SM1-50;s__SM1-50 sp014894395
PSLC-4	SRR13615824__METABAT2__P.1__bin.3	-14.8m	2912160	63.08	2787	42	1	1	222	0	d__Bacteria;p__Acidobacteriota;c__Aminicenantia;o__Aminicenantales;f__RBG-16-66-30;g__RBG-16-66-30;s__RBG-16-66-30 sp014894455
	SRR13615825__METABAT2__P.1__bin.4	-14.1m	2586632	63.5	2728	41	0	1	197	0	d__Bacteria;p__Acidobacteriota;c__Aminicenantia;o__Aminicenantales;f__RBG-16-66-30;g__RBG-16-66-30;s__RBG-16-66-30 sp014894455
	SRR13615826__METABAT2__P.1__bin.3	-7.2m	2888013	62.73	2945	40	0	1	223	0	d__Bacteria;p__Acidobacteriota;c__Aminicenantia;o__Aminicenantales;f__RBG-16-66-30;g__RBG-16-66-30;s__RBG-16-66-30 sp014894455
PSLC-5	Multisample__CONCOCT__P.1__30_sub		4331410	67.4	5488	38	0	3	331	0	d__Bacteria;p__Acidobacteriota;c__Vicinamibacteria;o__Vicinamibacterales;f__Fen-181;g__;s__
	SRR13615824__CONCOCT__P.3__6	-14.8m	4123714	67.42	5543	38	1	0	352	0	d__Bacteria;p__Acidobacteriota;c__Vicinamibacteria;o__Vicinamibacterales;f__Fen-181;g__;s__
	SRR13615825__CONCOCT__P.1__8_sub	-14.1m	3853850	67.26	4977	33	0	2	313	0	d__Bacteria;p__Acidobacteriota;c__Vicinamibacteria;o__Vicinamibacterales;f__Fen-181;g__;s__
PSLC-6	SRR13615824__MAXBIN2-40__P.1__bin.016_sub	-14.8m	2821216	65.33	3909	38	1	0	274	0	d__Bacteria;p__Spirochaetota;c__Spirochaetia;o__SZUA-6;f__Fen-1364;g__;s__
	SRR13615825__CONCOCT__P.1__19_sub	-14.1m	2373955	65.12	3354	16	0	0	216	0	d__Bacteria;p__Spirochaetota;c__Spirochaetia;o__SZUA-6;f__Fen-1364;g__;s__
PSLC-7	Multisample__METABAT2__P.3__bin.11		910772	35.83	1130	21	0	0	81	0	d__Bacteria;p__Actinomycetota;c__Humimicrobiia;o__Humimicrobiales;f__Humimicrobiaceae;g__JAHILC01;s__
	SRR13615823__CONCOCT__P.1__3_sub	-16.6m	1029835	39.03	1323	12	0	1	120	0	d__Bacteria;p__Actinomycetota;c__Humimicrobiia;o__Humimicrobiales;f__Humimicrobiaceae;g__JAHILC01;s__
PSLC-8	Multisample__CONCOCT__P.1__62		2378416	59.3	3792	48	1	0	240	0	d__Bacteria;p__JANLFM01;c__JANLFM01;o__JANLFM01;f__;g__;s__
PSLC-9	SRR13615824__MAXBIN2-107__P.3__bin.004_sub	-14.8m	3515830	70.82	4164	38	0	0	240	0	d__Bacteria;p__Planctomycetota;c__Phycisphaerae;o__FEN-1346;f__FEN-1346;g__;s__
PSLC-10	SRR13615824__CONCOCT__P.2__20_sub	-14.8m	3133789	43.59	4620	67	3	2	278	0	d__Bacteria;p__Desulfobacterota;c__Syntrophia;o__Syntrophales;f__Smithellaceae;g__;s__
PSLC-11	SRR13615826__CONCOCT__P.1__38	-7.2m	5418597	67.23	4314	58	1	3	329	0	d__Bacteria;p__Planctomycetota;c__Phycisphaerae;o__FEN-1346;f__FEN-1346;g__VGYT01;s__
PSLC-12	SRR13615826__CONCOCT__P.1__1_sub	-7.2m	2005110	64.54	2931	27	1	1	214	0	d__Bacteria;p__Chloroflexota;c__Dehalococcoidia;o__DSTF01;f__JALHUB01;g__JALHUB01;s__
PSLC-13	SRR13615824__METABAT2__P.2__bin.1	-14.8m	2593032	51.59	3139	18	0	1	243	0	d__Bacteria;p__Chloroflexota;c__Anaerolineae;o__Anaerolineales;f__Anaerolineaceae;g__UBA700;s__
PSLC-14	SRR13615821__CONCOCT__P.1__6	-20m	2067239	60.44	2926	38	21	1	214	3	d__Bacteria;p__Actinomycetota;c__Actinomycetia;o__Propionibacteriales;f__Propionibacteriaceae;g__Cutibacterium;s__Cutibacterium acnes
PSLC-15	SRR13615824__CONCOCT__P.1__13	-14.8m	1857783	42.25	2524	32	1	0	95	0	d__Archaea;p__Thermoproteota;c__Bathyarchaeia;o__B26-1;f__UBA233;g__PALSA-986;s__
PSLC-16	SRR13615824__METABAT2__P.1__bin.4_sub	-14.8m	2134774	39.49	2419	16	1	2	164	0	d__Bacteria;p__Bacteroidota;c__Bacteroidia;o__Bacteroidales;f__VadinHA17;g__LD21;s__
PSLC-17	SRR13615824__CONCOCT__P.1__3_sub	-14.8m	1715027	50.79	2291	23	1	1	179	0	d__Bacteria;p__Planctomycetota;c__Phycisphaerae;o__Sedimentisphaerales;f__SG8-4;g__Fen-1362;s__

### Sheet: CaseStudy3
id_genome_cluster	id_genome	sample_of_origin	phenotype_of_source	Size[bp]	GC(%)	$N_{CDS}$	host_coverage(%)	taxonomy
VSLC-1	SRR26335612__GENOMAD__Virus.1	SRR26335612	case	33927	40.07	31	31.0873	Unclassified virus
	SRR26335613__GENOMAD__Virus.1	SRR26335613	case	66159	48.4	57	29.8281	Viruses;Riboviria;Pararnavirae;Artverviricota;Revtraviricetes;Ortervirales
	SRR26335613__GENOMAD__Virus.2	SRR26335613	case	232054	39.86	151	67.8898	Viruses;Riboviria;Pararnavirae;Artverviricota;Revtraviricetes;Ortervirales
	SRR26335613__GENOMAD__Virus.4	SRR26335613	case	8955	47.06	8	50.3741	Viruses;Riboviria;Pararnavirae;Artverviricota;Revtraviricetes;Ortervirales
	SRR26335613__GENOMAD__Virus.5	SRR26335613	case	8112	44.32	8	56.1391	Unclassified virus
	SRR26335613__GENOMAD__Virus.7	SRR26335613	case	16290	41.46	16	53.7937	Viruses;Riboviria;Pararnavirae;Artverviricota;Revtraviricetes;Ortervirales
	SRR26335613__GENOMAD__Virus.8	SRR26335613	case	27989	40.21	24	19.3219	Unclassified virus
	SRR26335613__GENOMAD__Virus.9	SRR26335613	case	20575	49.71	25	65.8712	Unclassified virus
	SRR26335614__GENOMAD__Virus.1	SRR26335614	case	6730	52.73	5	81.0698	Viruses;Riboviria;Pararnavirae;Artverviricota;Revtraviricetes;Ortervirales
	SRR26335615__GENOMAD__Virus.1	SRR26335615	case	20525	44.81	30	61.9635	Viruses;Riboviria;Pararnavirae;Artverviricota;Revtraviricetes;Ortervirales
	SRR26335615__GENOMAD__Virus.2	SRR26335615	case	34104	42.68	26	61.2362	Viruses;Riboviria;Pararnavirae;Artverviricota;Revtraviricetes;Ortervirales
	SRR26335615__GENOMAD__Virus.3	SRR26335615	case	21519	43.48	18	58.4367	Unclassified virus
	SRR26335615__GENOMAD__Virus.4	SRR26335615	case	11569	46.25	11	38.9576	Unclassified virus
	SRR26335615__GENOMAD__Virus.5	SRR26335615	case	12904	49.31	4	88.4764	Unclassified virus
	SRR26335615__GENOMAD__Virus.6	SRR26335615	case	22903	47.02	21	63.3847	Unclassified virus
	SRR26335615__GENOMAD__Virus.7	SRR26335615	case	9014	47.06	9	90.6923	Unclassified virus
	SRR26335616__GENOMAD__Virus.2	SRR26335616	case	8449	51.2	10	97.0884	Unclassified virus
	SRR26335616__GENOMAD__Virus.3	SRR26335616	case	14037	45.17	17	50.1033	Viruses;Riboviria;Pararnavirae;Artverviricota;Revtraviricetes;Ortervirales
	SRR26335616__GENOMAD__Virus.4	SRR26335616	case	12860	45.37	15	43.8414	Unclassified virus
	SRR26335616__GENOMAD__Virus.5	SRR26335616	case	11449	47.56	14	23.5741	Unclassified virus
	SRR26335617__GENOMAD__Virus.1	SRR26335617	case	50992	42.01	34	34.2054	Viruses;Riboviria;Pararnavirae;Artverviricota;Revtraviricetes;Ortervirales
	SRR26335617__GENOMAD__Virus.2	SRR26335617	case	21657	41.73	16	28.582	Unclassified virus
	SRR26335617__GENOMAD__Virus.3	SRR26335617	case	17826	45.61	22	66.0552	Viruses;Riboviria;Pararnavirae;Artverviricota;Revtraviricetes;Ortervirales
	SRR26335617__GENOMAD__Virus.4	SRR26335617	case	10461	50.58	19	40.4933	Unclassified virus
	SRR26335617__GENOMAD__Virus.5	SRR26335617	case	10380	50.31	20	46.5318	Unclassified virus
	SRR26335617__GENOMAD__Virus.6	SRR26335617	case	10344	43.82	11	49.3716	Viruses;Riboviria;Pararnavirae;Artverviricota;Revtraviricetes;Ortervirales
	SRR26335617__GENOMAD__Virus.7	SRR26335617	case	9443	41.49	9	72.7311	Viruses;Riboviria;Pararnavirae;Artverviricota;Revtraviricetes;Ortervirales
	SRR26335617__GENOMAD__Virus.8	SRR26335617	case	12779	50.48	18	94.0371	Unclassified virus
	SRR26335617__GENOMAD__Virus.9	SRR26335617	case	13380	46.33	6	52.571	Unclassified virus
	SRR26335619__GENOMAD__Virus.1	SRR26335619	control	27173	44.94	29	59.2463	Viruses;Riboviria;Pararnavirae;Artverviricota;Revtraviricetes;Ortervirales;Retroviridae
	SRR26335619__GENOMAD__Virus.10	SRR26335619	control	8170	46.81	6	62.5581	Unclassified virus
	SRR26335619__GENOMAD__Virus.11	SRR26335619	control	8310	46.49	8	46.8472	Unclassified virus
	SRR26335619__GENOMAD__Virus.12	SRR26335619	control	13309	46.51	15	87.7977	Unclassified virus
	SRR26335619__GENOMAD__Virus.13	SRR26335619	control	25592	44.24	19	61.8162	Unclassified virus
	SRR26335619__GENOMAD__Virus.14	SRR26335619	control	7850	44.36	5	47.0064	Unclassified virus
	SRR26335619__GENOMAD__Virus.16	SRR26335619	control	38517	38.96	23	83.7656	Unclassified virus
	SRR26335619__GENOMAD__Virus.2	SRR26335619	control	9889	44.3	7	57.4578	Unclassified virus
	SRR26335619__GENOMAD__Virus.3	SRR26335619	control	10851	41.71	13	66.0953	Viruses;Riboviria;Pararnavirae;Artverviricota;Revtraviricetes;Ortervirales;Retroviridae
	SRR26335619__GENOMAD__Virus.4	SRR26335619	control	17828	43.6	14	41.6255	Viruses;Riboviria;Pararnavirae;Artverviricota;Revtraviricetes;Ortervirales
	SRR26335619__GENOMAD__Virus.5	SRR26335619	control	11433	49.29	11	23.2223	Viruses;Riboviria;Pararnavirae;Artverviricota;Revtraviricetes;Ortervirales
	SRR26335619__GENOMAD__Virus.6	SRR26335619	control	16029	39.55	11	71.4081	Unclassified virus
	SRR26335619__GENOMAD__Virus.7	SRR26335619	control	31836	44.41	31	59.2882	Viruses;Riboviria;Pararnavirae;Artverviricota;Revtraviricetes;Ortervirales
	SRR26335619__GENOMAD__Virus.8	SRR26335619	control	11528	43.82	13	70.9837	Viruses;Riboviria;Pararnavirae;Artverviricota;Revtraviricetes;Ortervirales
	SRR26335619__GENOMAD__Virus.9	SRR26335619	control	9542	52.11	13	45.5146	Viruses;Riboviria;Pararnavirae;Artverviricota;Revtraviricetes;Ortervirales;Retroviridae
	SRR26335620__GENOMAD__Virus.1	SRR26335620	control	36534	44.42	29	51.3823	Viruses;Riboviria;Pararnavirae;Artverviricota;Revtraviricetes;Ortervirales
	SRR26335620__GENOMAD__Virus.2	SRR26335620	control	8613	45.56	10	55.9155	Unclassified virus
	SRR26335620__GENOMAD__Virus.3	SRR26335620	control	23707	39.87	15	3.37875	Unclassified virus
	SRR26335620__GENOMAD__Virus.4	SRR26335620	control	93104	41.51	91	7.43255	Unclassified virus
	SRR26335620__GENOMAD__Virus.5	SRR26335620	control	18936	46.75	20	50.2482	Unclassified virus
	SRR26335620__GENOMAD__Virus.6	SRR26335620	control	20607	53.83	23	23.2542	Unclassified virus
	SRR26335620__GENOMAD__Virus.7	SRR26335620	control	26645	47.59	30	65.2993	Viruses;Riboviria;Pararnavirae;Artverviricota;Revtraviricetes;Ortervirales
	SRR26335620__GENOMAD__Virus.8	SRR26335620	control	48146	52.86	81	10.7735	Unclassified virus
	SRR26335620__GENOMAD__Virus.9	SRR26335620	control	14261	45.54	13	82.5328	Viruses;Riboviria;Pararnavirae;Artverviricota;Revtraviricetes;Ortervirales
	SRR26335621__GENOMAD__Virus.1	SRR26335621	control	24485	41.68	18	46.1425	Viruses;Riboviria;Pararnavirae;Artverviricota;Revtraviricetes;Ortervirales
	SRR26335621__GENOMAD__Virus.2	SRR26335621	control	9117	52.66	14	27.1361	Unclassified virus
	SRR26335621__GENOMAD__Virus.3	SRR26335621	control	12076	48.39	12	89.7979	Viruses;Riboviria;Pararnavirae;Artverviricota;Revtraviricetes;Ortervirales
	SRR26335621__GENOMAD__Virus.4	SRR26335621	control	28716	41.73	21	86.8018	Viruses;Riboviria;Pararnavirae;Artverviricota;Revtraviricetes;Ortervirales
	SRR26335621__GENOMAD__Virus.5	SRR26335621	control	13937	42.99	8	79.8163	Viruses;Riboviria;Pararnavirae;Artverviricota;Revtraviricetes;Ortervirales
	SRR26335623__GENOMAD__Virus.1	SRR26335623	control	18120	52.38	17	36.6832	Viruses;Riboviria;Pararnavirae;Artverviricota;Revtraviricetes;Ortervirales
	SRR26335623__GENOMAD__Virus.2	SRR26335623	control	10537	44.66	14	18.9523	Unclassified virus
	SRR26335623__GENOMAD__Virus.4	SRR26335623	control	15206	42.17	6	56.0108	Unclassified virus
	SRR26335623__GENOMAD__Virus.6	SRR26335623	control	18204	43.23	9	58.987	Viruses;Riboviria;Pararnavirae;Artverviricota;Revtraviricetes;Ortervirales
	SRR26335623__GENOMAD__Virus.7	SRR26335623	control	14633	39.44	14	16.0049	Unclassified virus
	SRR26335625__GENOMAD__Virus.2	SRR26335625	control	27619	44.42	15	83.8372	Viruses;Riboviria;Pararnavirae;Artverviricota;Revtraviricetes;Ortervirales
	SRR26335625__GENOMAD__Virus.3	SRR26335625	control	13814	48.36	16	26.4587	Viruses;Riboviria;Pararnavirae;Artverviricota;Revtraviricetes;Ortervirales;Retroviridae
	SRR26335625__GENOMAD__Virus.4	SRR26335625	control	24132	41.12	14	34.5433	Viruses;Riboviria;Pararnavirae;Artverviricota;Revtraviricetes;Ortervirales
	SRR26335625__GENOMAD__Virus.5	SRR26335625	control	17439	42.61	12	72.3493	Viruses;Riboviria;Pararnavirae;Artverviricota;Revtraviricetes;Ortervirales
	SRR26335627__GENOMAD__Virus.1	SRR26335627	control	8886	52.09	8	65.35	Viruses;Riboviria;Pararnavirae;Artverviricota;Revtraviricetes;Ortervirales
	SRR26335627__GENOMAD__Virus.2	SRR26335627	control	8004	41.92	11	80.7596	Viruses;Riboviria;Pararnavirae;Artverviricota;Revtraviricetes;Ortervirales
	SRR26335628__GENOMAD__Virus.1	SRR26335628	control	11804	39.38	12	50.5845	Viruses;Riboviria;Pararnavirae;Artverviricota;Revtraviricetes;Ortervirales;Retroviridae
	SRR26335628__GENOMAD__Virus.2	SRR26335628	control	19003	44.19	10	60.3063	Unclassified virus
	SRR26335628__GENOMAD__Virus.3	SRR26335628	control	49468	42.89	45	28.8449	Viruses;Riboviria;Pararnavirae;Artverviricota;Revtraviricetes;Ortervirales
	SRR26335629__GENOMAD__Virus.1	SRR26335629	control	14313	39.66	12	56.5151	Unclassified virus
	SRR26335629__GENOMAD__Virus.2	SRR26335629	control	17532	41.42	16	51.3461	Unclassified virus
	SRR26335629__GENOMAD__Virus.3	SRR26335629	control	11836	47.82	15	31.5732	Viruses;Riboviria;Pararnavirae;Artverviricota;Revtraviricetes;Ortervirales;Retroviridae
	SRR26335630__GENOMAD__Virus.1	SRR26335630	control	11582	41.04	10	65.9213	Viruses;Riboviria;Pararnavirae;Artverviricota;Revtraviricetes;Ortervirales
	SRR26335631__GENOMAD__Virus.2	SRR26335631	control	25915	40.2	25	6.30523	Unclassified virus
	SRR26335631__GENOMAD__Virus.3	SRR26335631	control	19537	43.69	17	40.4566	Unclassified virus
	SRR26335631__GENOMAD__Virus.4	SRR26335631	control	22831	39.95	16	54.3647	Viruses;Riboviria;Pararnavirae;Artverviricota;Revtraviricetes;Ortervirales
	SRR26335632__GENOMAD__Virus.1	SRR26335632	control	25184	40.21	23	6.47633	Unclassified virus
	SRR26335632__GENOMAD__Virus.13	SRR26335632	control	25191	51.11	37	8.3244	Viruses;Riboviria;Pararnavirae;Artverviricota;Revtraviricetes;Ortervirales
	SRR26335632__GENOMAD__Virus.2	SRR26335632	control	17549	50.79	22	63.3312	Viruses;Riboviria;Pararnavirae;Artverviricota;Revtraviricetes;Ortervirales
	SRR26335632__GENOMAD__Virus.3	SRR26335632	control	20962	46.68	19	65.094	Viruses;Riboviria;Pararnavirae;Artverviricota;Revtraviricetes;Ortervirales
	SRR26335632__GENOMAD__Virus.4	SRR26335632	control	14340	42.72	15	36.325	Viruses;Riboviria;Pararnavirae;Artverviricota;Revtraviricetes;Ortervirales
	SRR26335632__GENOMAD__Virus.5	SRR26335632	control	16845	45.02	14	85.515	Viruses;Riboviria;Pararnavirae;Artverviricota;Revtraviricetes;Ortervirales
	SRR26335632__GENOMAD__Virus.7	SRR26335632	control	15039	44.39	14	80.3843	Viruses;Riboviria;Pararnavirae;Artverviricota;Revtraviricetes;Ortervirales
	SRR26335632__GENOMAD__Virus.9	SRR26335632	control	14916	42.14	13	80.7388	Viruses;Riboviria;Pararnavirae;Artverviricota;Revtraviricetes;Ortervirales
	SRR26335634__GENOMAD__Virus.1	SRR26335634	control	10773	44.84	10	71.2244	Viruses;Riboviria;Pararnavirae;Artverviricota;Revtraviricetes;Ortervirales
	SRR26335634__GENOMAD__Virus.2	SRR26335634	control	17697	49.71	24	81.0759	Viruses;Riboviria;Pararnavirae;Artverviricota;Revtraviricetes;Ortervirales
	SRR26335634__GENOMAD__Virus.3	SRR26335634	control	8272	44.38	12	95.6359	Unclassified virus
	SRR26335635__GENOMAD__Virus.1	SRR26335635	control	9744	51.62	9	85.2627	Viruses;Riboviria;Pararnavirae;Artverviricota;Revtraviricetes;Ortervirales
	SRR26335636__GENOMAD__Virus.1	SRR26335636	control	29056	46.34	28	69.81	Viruses;Riboviria;Pararnavirae;Artverviricota;Revtraviricetes;Ortervirales
	SRR26335636__GENOMAD__Virus.2	SRR26335636	control	45914	40.82	33	37.6726	Viruses;Riboviria;Pararnavirae;Artverviricota;Revtraviricetes;Ortervirales
	SRR26335636__GENOMAD__Virus.3	SRR26335636	control	37800	50.82	58	9.75132	Viruses;Riboviria;Pararnavirae;Artverviricota;Revtraviricetes;Ortervirales;Retroviridae
	SRR26335637__GENOMAD__Virus.1	SRR26335637	case	10619	47.61	11	78.7456	Viruses;Riboviria;Pararnavirae;Artverviricota;Revtraviricetes;Ortervirales
	SRR26335637__GENOMAD__Virus.2	SRR26335637	case	40771	40.65	24	58.5367	Viruses;Riboviria;Pararnavirae;Artverviricota;Revtraviricetes;Ortervirales
	SRR26335637__GENOMAD__Virus.3	SRR26335637	case	10038	44.28	13	68.8285	Unclassified virus
	SRR26335638__GENOMAD__Virus.1	SRR26335638	case	8870	42.24	6	69.4927	Viruses;Riboviria;Pararnavirae;Artverviricota;Revtraviricetes;Ortervirales
	SRR26335639__GENOMAD__Virus.1	SRR26335639	case	12790	41.65	11	74.8084	Viruses;Riboviria;Pararnavirae;Artverviricota;Revtraviricetes;Ortervirales
	SRR26335639__GENOMAD__Virus.2	SRR26335639	case	8271	45.62	13	11.2925	Unclassified virus
	SRR26335639__GENOMAD__Virus.3	SRR26335639	case	11701	47	14	26.9721	Unclassified virus
	SRR26335639__GENOMAD__Virus.5	SRR26335639	case	8894	45.48	9	24.1511	Unclassified virus
	SRR26335639__GENOMAD__Virus.8	SRR26335639	case	44146	42.47	32	69.8455	Unclassified virus
	SRR26335640__GENOMAD__Virus.1	SRR26335640	case	9191	51.47	8	75.0517	Viruses;Riboviria;Pararnavirae;Artverviricota;Revtraviricetes;Ortervirales
	SRR26335640__GENOMAD__Virus.2	SRR26335640	case	22322	40.12	21	13.2381	Unclassified virus
	SRR26335640__GENOMAD__Virus.3	SRR26335640	case	12595	39.26	12	67.7173	Viruses;Riboviria;Pararnavirae;Artverviricota;Revtraviricetes;Ortervirales
	SRR26335641__GENOMAD__Virus.1	SRR26335641	case	10668	51.02	16	39.2482	Unclassified virus
	SRR26335641__GENOMAD__Virus.2	SRR26335641	case	31466	41.34	27	20.9274	Unclassified virus
	SRR26335641__GENOMAD__Virus.3	SRR26335641	case	10722	48.92	11	69.045	Viruses;Riboviria;Pararnavirae;Artverviricota;Revtraviricetes;Ortervirales
	SRR26335641__GENOMAD__Virus.6	SRR26335641	case	8288	46.27	11	64.5632	Unclassified virus
	SRR26335642__GENOMAD__Virus.1	SRR26335642	case	16396	40.01	7	68.352	Unclassified virus
	SRR26335642__GENOMAD__Virus.2	SRR26335642	case	11114	41.41	6	78.5316	Viruses;Riboviria;Pararnavirae;Artverviricota;Revtraviricetes;Ortervirales
	SRR26335642__GENOMAD__Virus.3	SRR26335642	case	14644	46.67	18	71.3466	Viruses;Riboviria;Pararnavirae;Artverviricota;Revtraviricetes;Ortervirales
	SRR26335642__GENOMAD__Virus.4	SRR26335642	case	11229	44.66	11	73.613	Viruses;Riboviria;Pararnavirae;Artverviricota;Revtraviricetes;Ortervirales;Retroviridae
	SRR26335642__GENOMAD__Virus.5	SRR26335642	case	13136	50.93	22	69.8691	Viruses;Riboviria;Pararnavirae;Artverviricota;Revtraviricetes;Ortervirales
	SRR26335642__GENOMAD__Virus.6	SRR26335642	case	20573	41.6	15	20.5172	Unclassified virus
	SRR26335642__GENOMAD__Virus.7	SRR26335642	case	135575	39.67	87	72.1401	Viruses;Riboviria;Pararnavirae;Artverviricota;Revtraviricetes;Ortervirales
	SRR26335642__GENOMAD__Virus.9	SRR26335642	case	47687	46.13	40	37.5889	Viruses;Riboviria;Pararnavirae;Artverviricota;Revtraviricetes;Ortervirales
	SRR26335643__GENOMAD__Virus.1	SRR26335643	case	12453	43.64	13	48.2293	Unclassified virus
	SRR26335643__GENOMAD__Virus.2	SRR26335643	case	17234	51.45	27	37.1533	Viruses;Riboviria;Pararnavirae;Artverviricota;Revtraviricetes;Ortervirales
	SRR26335643__GENOMAD__Virus.3	SRR26335643	case	14111	50.68	13	86.4149	Viruses;Riboviria;Pararnavirae;Artverviricota;Revtraviricetes;Ortervirales;Retroviridae
	SRR26335644__GENOMAD__Virus.1	SRR26335644	case	14275	47.27	21	39.2925	Unclassified virus
	SRR26335644__GENOMAD__Virus.2	SRR26335644	case	15395	40.89	15	66.697	Viruses;Riboviria;Pararnavirae;Artverviricota;Revtraviricetes;Ortervirales
	SRR26335644__GENOMAD__Virus.3	SRR26335644	case	17075	45.92	16	56.7321	Viruses;Riboviria;Pararnavirae;Artverviricota;Revtraviricetes;Ortervirales
	SRR26335644__GENOMAD__Virus.4	SRR26335644	case	12064	49.88	13	55.4874	Unclassified virus
	SRR26335644__GENOMAD__Virus.5	SRR26335644	case	29401	39.79	27	10.3296	Unclassified virus
	SRR26335645__GENOMAD__Virus.1	SRR26335645	case	17461	46.23	22	58.0608	Unclassified virus
	SRR26335645__GENOMAD__Virus.2	SRR26335645	case	10690	47.08	10	73.8728	Viruses;Riboviria;Pararnavirae;Artverviricota;Revtraviricetes;Ortervirales
	SRR26335645__GENOMAD__Virus.4	SRR26335645	case	13461	42.18	13	62.1796	Unclassified virus
	SRR26335645__GENOMAD__Virus.5	SRR26335645	case	9399	46.82	6	73.9866	Unclassified virus
VSLC-2	SRR26335612__GENOMAD__Virus.2	SRR26335612	case	11316	47.16	9	26.9265	Unclassified virus
	SRR26335616__GENOMAD__Virus.1	SRR26335616	case	11167	42.24	9	59.2818	Unclassified virus
	SRR26335632__GENOMAD__Virus.11	SRR26335632	control	20305	41.07	11	55.5873	Viruses;Riboviria;Pararnavirae;Artverviricota;Revtraviricetes;Ortervirales
	SRR26335632__GENOMAD__Virus.6	SRR26335632	control	13196	44.12	13	29.9106	Unclassified virus
	SRR26335641__GENOMAD__Virus.5	SRR26335641	case	12545	47.08	14	2.49502	Viruses;Riboviria;Pararnavirae;Artverviricota;Revtraviricetes;Ortervirales
VSLC-3	SRR26335613__GENOMAD__Virus.6	SRR26335613	case	13987	36.84	14	76.6998	Viruses;Duplodnaviria;Heunggongvirae;Uroviricota;Caudoviricetes
	SRR26335623__GENOMAD__Virus.5	SRR26335623	control	8166	39.63	5	53.8819	Viruses;Riboviria;Pararnavirae;Artverviricota;Revtraviricetes;Ortervirales
	SRR26335631__GENOMAD__Virus.1	SRR26335631	control	9580	42.66	6	53.5386	Viruses;Riboviria;Pararnavirae;Artverviricota;Revtraviricetes;Ortervirales
	SRR26335642__GENOMAD__Virus.8	SRR26335642	case	10303	40.47	16	11.3365	Viruses;Riboviria;Pararnavirae;Artverviricota;Revtraviricetes;Ortervirales
VSLC-4	SRR26335645__GENOMAD__Virus.3	SRR26335645	case	15300	43.05	8	97.3072	Viruses;Riboviria;Pararnavirae;Artverviricota;Revtraviricetes;Ortervirales
VSLC-5	SRR26335632__GENOMAD__Virus.10	SRR26335632	control	19447	47.1	13	68.0876	Unclassified virus
VSLC-6	SRR26335639__GENOMAD__Virus.7	SRR26335639	case	13207	38.03	15	34.7089	Unclassified virus
VSLC-7	SRR26335619__GENOMAD__Virus.17	SRR26335619	control	10718	46.14	10	76.6841	Viruses;Riboviria;Pararnavirae;Artverviricota;Revtraviricetes;Ortervirales
VSLC-8	SRR26335645__GENOMAD__Virus.7	SRR26335645	case	11917	46.67	10	92.7163	Viruses;Riboviria;Pararnavirae;Artverviricota;Revtraviricetes;Ortervirales
VSLC-9	SRR26335641__GENOMAD__Virus.4	SRR26335641	case	15073	38.59	17	68.4867	Viruses;Duplodnaviria;Heunggongvirae;Uroviricota;Caudoviricetes
VSLC-10	SRR26335639__GENOMAD__Virus.4	SRR26335639	case	13680	40.08	13	31.8567	Viruses;Riboviria;Pararnavirae;Artverviricota;Revtraviricetes;Ortervirales;Retroviridae
VSLC-11	SRR26335632__GENOMAD__Virus.12	SRR26335632	control	12914	40.19	9	69.7073	Viruses;Riboviria;Pararnavirae;Artverviricota;Revtraviricetes;Ortervirales
VSLC-12	SRR26335632__GENOMAD__Virus.8	SRR26335632	control	17175	43.87	14	32.1747	Viruses;Riboviria;Pararnavirae;Artverviricota;Revtraviricetes;Ortervirales
VSLC-13	SRR26335625__GENOMAD__Virus.1	SRR26335625	control	16230	48.6	16	19.809	Viruses;Riboviria;Pararnavirae;Artverviricota;Revtraviricetes;Ortervirales
VSLC-14	SRR26335613__GENOMAD__Virus.3	SRR26335613	case	18697	45.94	12	54.7414	Viruses;Riboviria;Pararnavirae;Artverviricota;Revtraviricetes;Ortervirales
VSLC-15	SRR26335619__GENOMAD__Virus.15	SRR26335619	control	31370	51.72	38	90.4782	Viruses;Riboviria;Pararnavirae;Artverviricota;Revtraviricetes;Ortervirales
VSLC-16	SRR26335623__GENOMAD__Virus.3	SRR26335623	control	13156	44.66	16	31.841	Unclassified virus
VSLC-17	SRR26335645__GENOMAD__Virus.6	SRR26335645	case	9286	46.42	17	92.451	Viruses;Riboviria;Pararnavirae;Artverviricota;Revtraviricetes;Ortervirales
VSLC-18	SRR26335639__GENOMAD__Virus.6	SRR26335639	case	16560	41.29	15	64.9094	Viruses;Riboviria;Pararnavirae;Artverviricota;Revtraviricetes;Ortervirales
VSLC-19	SRR26335634__GENOMAD__Virus.4	SRR26335634	control	47117	40.31	37	77.9039	Viruses;Riboviria;Pararnavirae;Artverviricota;Revtraviricetes;Ortervirales
