## Supplementary Tables for "Unveiling the Microbial Realm with VEBA 2.0: A modular bioinformatics suite for end-to-end genome-resolved prokaryotic, (micro)eukaryotic, and viral multi-omics from either short- or long-read sequencing": Table_S4.xlsx

### Sheet: Table_S4
bgc_id	genome_id	contig_id	region_id	protocluster_type	cluster_on_contig_edge	number_of_genes	number_of_mibig_hits	novelty_score	number_of_vfdb_hits	virulence_ratio
Multisample__CONCOCT__P.1__30_sub|SRR13615826__k127_502304|region001	Multisample__CONCOCT__P.1__30_sub	SRR13615826__k127_502304	region001	terpene	TRUE	7	5	0.285714	5	0.714286
Multisample__CONCOCT__P.1__30_sub|SRR13615826__k127_356371|region001	Multisample__CONCOCT__P.1__30_sub	SRR13615826__k127_356371	region001	T3PKS	TRUE	5	2	0.6	2	0.4
Multisample__CONCOCT__P.1__30_sub|SRR13615823__k127_308375|region001	Multisample__CONCOCT__P.1__30_sub	SRR13615823__k127_308375	region001	terpene	TRUE	3	2	0.333333	2	0.666667
SRR13615821__CONCOCT__P.1__6|SRR13615821__k127_76174|region001	SRR13615821__CONCOCT__P.1__6	SRR13615821__k127_76174	region001	RiPP-like	TRUE	3	0	1	0	0
SRR13615823__CONCOCT__P.1__3_sub|SRR13615823__k127_243590|region001	SRR13615823__CONCOCT__P.1__3_sub	SRR13615823__k127_243590	region001	NRPS	TRUE	1	1	0	1	1
SRR13615824__CONCOCT__P.1__34|SRR13615824__k127_204920|region001	SRR13615824__CONCOCT__P.1__34	SRR13615824__k127_204920	region001	RiPP-like	TRUE	8	1	0.875	1	0.125
SRR13615824__CONCOCT__P.1__3_sub|SRR13615824__k127_653221|region001	SRR13615824__CONCOCT__P.1__3_sub	SRR13615824__k127_653221	region001	RiPP-like	TRUE	4	1	0.75	1	0.25
SRR13615824__CONCOCT__P.2__20_sub|SRR13615824__k127_111667|region001	SRR13615824__CONCOCT__P.2__20_sub	SRR13615824__k127_111667	region001	resorcinol	TRUE	2	2	0	2	1
SRR13615824__CONCOCT__P.2__20_sub|SRR13615824__k127_757753|region001	SRR13615824__CONCOCT__P.2__20_sub	SRR13615824__k127_757753	region001	ladderane	TRUE	2	2	0	2	1
SRR13615824__CONCOCT__P.3__28_sub|SRR13615824__k127_247951|region001	SRR13615824__CONCOCT__P.3__28_sub	SRR13615824__k127_247951	region001	terpene	TRUE	4	1	0.75	1	0.25
SRR13615824__CONCOCT__P.3__28_sub|SRR13615824__k127_412546|region001	SRR13615824__CONCOCT__P.3__28_sub	SRR13615824__k127_412546	region001	NRPS-like	TRUE	1	1	0	1	1
SRR13615824__METABAT2__P.1__bin.3|SRR13615824__k127_496383|region001	SRR13615824__METABAT2__P.1__bin.3	SRR13615824__k127_496383	region001	ranthipeptide	TRUE	13	4	0.692308	4	0.307692
SRR13615824__METABAT2__P.1__bin.4_sub|SRR13615824__k127_593471|region001	SRR13615824__METABAT2__P.1__bin.4_sub	SRR13615824__k127_593471	region001	ranthipeptide	TRUE	6	1	0.833333	1	0.166667
SRR13615824__METABAT2__P.1__bin.4_sub|SRR13615824__k127_41749|region001	SRR13615824__METABAT2__P.1__bin.4_sub	SRR13615824__k127_41749	region001	terpene	TRUE	2	1	0.5	1	0.5
SRR13615824__METABAT2__P.2__bin.1|SRR13615824__k127_295567|region001	SRR13615824__METABAT2__P.2__bin.1	SRR13615824__k127_295567	region001	NRPS	TRUE	3	3	0	3	1
SRR13615825__CONCOCT__P.1__20|SRR13615825__k127_86698|region001	SRR13615825__CONCOCT__P.1__20	SRR13615825__k127_86698	region001	RiPP-like	TRUE	2	1	0.5	1	0.5
SRR13615825__CONCOCT__P.1__8_sub|SRR13615825__k127_244213|region001	SRR13615825__CONCOCT__P.1__8_sub	SRR13615825__k127_244213	region001	lassopeptide	TRUE	3	1	0.666667	1	0.333333
SRR13615825__CONCOCT__P.1__8_sub|SRR13615825__k127_398889|region001	SRR13615825__CONCOCT__P.1__8_sub	SRR13615825__k127_398889	region001	T3PKS	TRUE	3	1	0.666667	1	0.333333
SRR13615825__METABAT2__P.1__bin.4|SRR13615825__k127_62652|region001	SRR13615825__METABAT2__P.1__bin.4	SRR13615825__k127_62652	region001	RRE-containing	TRUE	5	0	1	0	0
SRR13615825__METABAT2__P.1__bin.6|SRR13615825__k127_127385|region001	SRR13615825__METABAT2__P.1__bin.6	SRR13615825__k127_127385	region001	acyl_amino_acids	TRUE	52	0	1	0	0
SRR13615825__METABAT2__P.1__bin.6|SRR13615825__k127_269326|region001	SRR13615825__METABAT2__P.1__bin.6	SRR13615825__k127_269326	region001	terpene	TRUE	5	1	0.8	1	0.2
SRR13615825__METABAT2__P.1__bin.6|SRR13615825__k127_451512|region001	SRR13615825__METABAT2__P.1__bin.6	SRR13615825__k127_451512	region001	terpene	TRUE	4	2	0.5	2	0.5
SRR13615825__METABAT2__P.1__bin.6|SRR13615825__k127_481128|region001	SRR13615825__METABAT2__P.1__bin.6	SRR13615825__k127_481128	region001	hglE-KS	TRUE	1	1	0	1	1
SRR13615826__CONCOCT__P.1__1_sub|SRR13615826__k127_361164|region001	SRR13615826__CONCOCT__P.1__1_sub	SRR13615826__k127_361164	region001	terpene	TRUE	4	2	0.5	2	0.5
SRR13615826__CONCOCT__P.1__38|SRR13615826__k127_501757|region001	SRR13615826__CONCOCT__P.1__38	SRR13615826__k127_501757	region001	acyl_amino_acids	TRUE	13	3	0.769231	3	0.230769
SRR13615826__CONCOCT__P.1__38|SRR13615826__k127_692362|region001	SRR13615826__CONCOCT__P.1__38	SRR13615826__k127_692362	region001	T1PKS	TRUE	11	5	0.545455	5	0.454545
SRR13615826__CONCOCT__P.1__38|SRR13615826__k127_586481|region001	SRR13615826__CONCOCT__P.1__38	SRR13615826__k127_586481	region001	NRPS-like	TRUE	1	1	0	1	1
SRR13615826__CONCOCT__P.5__1_sub|SRR13615826__k127_259768|region001	SRR13615826__CONCOCT__P.5__1_sub	SRR13615826__k127_259768	region001	RiPP-like	TRUE	3	0	1	0	0
SRR13615826__CONCOCT__P.5__1_sub|SRR13615826__k127_606403|region001	SRR13615826__CONCOCT__P.5__1_sub	SRR13615826__k127_606403	region001	NRPS-like	TRUE	2	2	0	2	1
SRR13615826__METABAT2__P.1__bin.3|SRR13615826__k127_320016|region001	SRR13615826__METABAT2__P.1__bin.3	SRR13615826__k127_320016	region001	terpene	TRUE	3	3	0	3	1
SRR13615826__METABAT2__P.1__bin.5|SRR13615826__k127_669137|region001	SRR13615826__METABAT2__P.1__bin.5	SRR13615826__k127_669137	region001	RiPP-like	TRUE	9	1	0.888889	1	0.111111
