## Supplementary Tables for "Unveiling the Microbial Realm with VEBA 2.0: A modular bioinformatics suite for end-to-end genome-resolved prokaryotic, (micro)eukaryotic, and viral multi-omics from either short- or long-read sequencing": Table_S5.xlsx

### Sheet: Sheet1
query	cluster	subject	evalue	bitscore	comments
SRR26335636__contig_178_17	VSLC-1_SSPC-20	XP_020750633.1	1.88e-266	721	XP_020750633.1 LOW QUALITY PROTEIN: endogenous retrovirus group K member 10 Gag polyprotein-like [Odocoileus virginianus texanus]
SRR26335620__contig_285_13	VSLC-1_SSPC-20	XP_020750633.1	8.1e-265	717	XP_020750633.1 LOW QUALITY PROTEIN: endogenous retrovirus group K member 10 Gag polyprotein-like [Odocoileus virginianus texanus]
SRR26335642__contig_1053_4	VSLC-1_SSPC-20	XP_020750633.1	3.82e-263	713	XP_020750633.1 LOW QUALITY PROTEIN: endogenous retrovirus group K member 10 Gag polyprotein-like [Odocoileus virginianus texanus]
SRR26335637__contig_623_12	VSLC-1_SSPC-20	XP_020750633.1	6.61e-263	712	XP_020750633.1 LOW QUALITY PROTEIN: endogenous retrovirus group K member 10 Gag polyprotein-like [Odocoileus virginianus texanus]
SRR26335638__contig_916_1	VSLC-1_SSPC-20	XP_020750633.1	8.59e-262	710	XP_020750633.1 LOW QUALITY PROTEIN: endogenous retrovirus group K member 10 Gag polyprotein-like [Odocoileus virginianus texanus]
SRR26335643__contig_1286_4	VSLC-1_SSPC-20	XP_020750633.1	4.65e-263	709	XP_020750633.1 LOW QUALITY PROTEIN: endogenous retrovirus group K member 10 Gag polyprotein-like [Odocoileus virginianus texanus]
SRR26335628__contig_94_34	VSLC-1_SSPC-20	XP_020750633.1	2.41e-261	708	XP_020750633.1 LOW QUALITY PROTEIN: endogenous retrovirus group K member 10 Gag polyprotein-like [Odocoileus virginianus texanus]
SRR26335625__contig_163_13	VSLC-1_SSPC-20	XP_020750633.1	1.81e-261	706	XP_020750633.1 LOW QUALITY PROTEIN: endogenous retrovirus group K member 10 Gag polyprotein-like [Odocoileus virginianus texanus]
SRR26335623__contig_2108_6	VSLC-1_SSPC-20	XP_020750633.1	2.42e-259	704	XP_020750633.1 LOW QUALITY PROTEIN: endogenous retrovirus group K member 10 Gag polyprotein-like [Odocoileus virginianus texanus]
SRR26335613__contig_1497_33	VSLC-1_SSPC-20	XP_020750633.1	6.3e-261	703	XP_020750633.1 LOW QUALITY PROTEIN: endogenous retrovirus group K member 10 Gag polyprotein-like [Odocoileus virginianus texanus]
SRR26335620__contig_771_53	VSLC-1_SSPC-20	XP_020750633.1	3.07e-172	477	XP_020750633.1 LOW QUALITY PROTEIN: endogenous retrovirus group K member 10 Gag polyprotein-like [Odocoileus virginianus texanus]
SRR26335615__contig_1797_22	VSLC-1_SSPC-20	XP_020750633.1	4.87e-150	415	XP_020750633.1 LOW QUALITY PROTEIN: endogenous retrovirus group K member 10 Gag polyprotein-like [Odocoileus virginianus texanus]
SRR26335625__contig_1484_7	VSLC-1_SSPC-48	XP_020750633.1	1.06e-110	313	XP_020750633.1 LOW QUALITY PROTEIN: endogenous retrovirus group K member 10 Gag polyprotein-like [Odocoileus virginianus texanus]
SRR26335625__contig_1484_5	VSLC-1_SSPC-48	XP_020750633.1	4.43e-110	312	XP_020750633.1 LOW QUALITY PROTEIN: endogenous retrovirus group K member 10 Gag polyprotein-like [Odocoileus virginianus texanus]
SRR26335619__contig_10762_5	VSLC-1_SSPC-48	XP_020750633.1	3.85e-98	281	XP_020750633.1 LOW QUALITY PROTEIN: endogenous retrovirus group K member 10 Gag polyprotein-like [Odocoileus virginianus texanus]
SRR26335625__contig_1077_12	VSLC-13_SSPC-9	XP_020750633.1	1.02e-90	273	XP_020750633.1 LOW QUALITY PROTEIN: endogenous retrovirus group K member 10 Gag polyprotein-like [Odocoileus virginianus texanus]
SRR26335630__contig_691_6	VSLC-1_SSPC-48	XP_020750633.1	5.73e-80	235	XP_020750633.1 LOW QUALITY PROTEIN: endogenous retrovirus group K member 10 Gag polyprotein-like [Odocoileus virginianus texanus]
SRR26335615__contig_1797_21	VSLC-1_SSPC-20	XP_020750633.1	1.36e-81	234	XP_020750633.1 LOW QUALITY PROTEIN: endogenous retrovirus group K member 10 Gag polyprotein-like [Odocoileus virginianus texanus]
SRR26335617__contig_1098_32	VSLC-1_SSPC-20	XP_020750633.1	1.36e-68	202	XP_020750633.1 LOW QUALITY PROTEIN: endogenous retrovirus group K member 10 Gag polyprotein-like [Odocoileus virginianus texanus]
SRR26335627__contig_3270_7	VSLC-1_SSPC-27	XP_020750633.1	7.17e-62	192	XP_020750633.1 LOW QUALITY PROTEIN: endogenous retrovirus group K member 10 Gag polyprotein-like [Odocoileus virginianus texanus]
SRR26335642__contig_971_5	VSLC-3_SSPC-3	XP_020750633.1	2.14e-62	192	XP_020750633.1 LOW QUALITY PROTEIN: endogenous retrovirus group K member 10 Gag polyprotein-like [Odocoileus virginianus texanus]
SRR26335632__contig_4594_1	VSLC-5_SSPC-1	XP_020750633.1	4.56e-61	188	XP_020750633.1 LOW QUALITY PROTEIN: endogenous retrovirus group K member 10 Gag polyprotein-like [Odocoileus virginianus texanus]
SRR26335644__contig_1128_8	VSLC-1_SSPC-48	XP_020750633.1	6.88e-59	178	XP_020750633.1 LOW QUALITY PROTEIN: endogenous retrovirus group K member 10 Gag polyprotein-like [Odocoileus virginianus texanus]
SRR26335632__contig_5748_7	VSLC-1_SSPC-48	XP_020750633.1	4.43e-58	176	XP_020750633.1 LOW QUALITY PROTEIN: endogenous retrovirus group K member 10 Gag polyprotein-like [Odocoileus virginianus texanus]
SRR26335619__contig_2758_2	VSLC-1_SSPC-48	XP_020750633.1	1.48e-57	174	XP_020750633.1 LOW QUALITY PROTEIN: endogenous retrovirus group K member 10 Gag polyprotein-like [Odocoileus virginianus texanus]
SRR26335613__contig_1497_38	VSLC-1_SSPC-48	XP_020750633.1	1.48e-57	174	XP_020750633.1 LOW QUALITY PROTEIN: endogenous retrovirus group K member 10 Gag polyprotein-like [Odocoileus virginianus texanus]
SRR26335644__contig_1075_15	VSLC-1_SSPC-20	XP_020750633.1	3.65e-52	160	XP_020750633.1 LOW QUALITY PROTEIN: endogenous retrovirus group K member 10 Gag polyprotein-like [Odocoileus virginianus texanus]
SRR26335623__contig_2557_1	VSLC-1_SSPC-27	XP_020750633.1	1.44e-48	155	XP_020750633.1 LOW QUALITY PROTEIN: endogenous retrovirus group K member 10 Gag polyprotein-like [Odocoileus virginianus texanus]
SRR26335631__contig_3041_13	VSLC-1_SSPC-27	XP_020750633.1	1.03e-48	155	XP_020750633.1 LOW QUALITY PROTEIN: endogenous retrovirus group K member 10 Gag polyprotein-like [Odocoileus virginianus texanus]
SRR26335639__contig_6754_3	VSLC-6_SSPC-3	XP_020750633.1	1.2e-39	128	XP_020750633.1 LOW QUALITY PROTEIN: endogenous retrovirus group K member 10 Gag polyprotein-like [Odocoileus virginianus texanus]
SRR26335639__contig_2599_7	VSLC-10_SSPC-7	XP_020750633.1	1.25e-25	87	XP_020750633.1 LOW QUALITY PROTEIN: endogenous retrovirus group K member 10 Gag polyprotein-like [Odocoileus virginianus texanus]
SRR26335631__contig_1322_5	VSLC-3_SSPC-3	XP_020750633.1	8.73e-22	75.5	XP_020750633.1 LOW QUALITY PROTEIN: endogenous retrovirus group K member 10 Gag polyprotein-like [Odocoileus virginianus texanus]
SRR26335623__contig_2241_4	VSLC-3_SSPC-3	XP_020750633.1	5.74e-21	73.2	XP_020750633.1 LOW QUALITY PROTEIN: endogenous retrovirus group K member 10 Gag polyprotein-like [Odocoileus virginianus texanus]
SRR26335644__contig_1128_7	VSLC-1_SSPC-22	XP_020750633.1	9.49e-14	53.5	XP_020750633.1 LOW QUALITY PROTEIN: endogenous retrovirus group K member 10 Gag polyprotein-like [Odocoileus virginianus texanus]
SRR26335639__contig_2599_8	VSLC-10_SSPC-8	XP_020750633.1	2.04e-14	52	XP_020750633.1 LOW QUALITY PROTEIN: endogenous retrovirus group K member 10 Gag polyprotein-like [Odocoileus virginianus texanus]
SRR26335639__contig_2347_5	VSLC-1_SSPC-709	XP_020750633.1	8.42e-13	51.2	XP_020750633.1 LOW QUALITY PROTEIN: endogenous retrovirus group K member 10 Gag polyprotein-like [Odocoileus virginianus texanus]
SRR26335634__contig_702_8	VSLC-1_SSPC-100	XP_020763988.1	1.36e-213	578	XP_020763988.1 LOW QUALITY PROTEIN: endogenous retrovirus group PABLB member 1 Env polyprotein-like [Odocoileus virginianus texanus]
SRR26335617__contig_1194_15	VSLC-1_SSPC-28	XP_020763988.1	4.88e-167	458	XP_020763988.1 LOW QUALITY PROTEIN: endogenous retrovirus group PABLB member 1 Env polyprotein-like [Odocoileus virginianus texanus]
SRR26335619__contig_5649_16	VSLC-15_SSPC-16	XP_020763988.1	7.03e-129	369	XP_020763988.1 LOW QUALITY PROTEIN: endogenous retrovirus group PABLB member 1 Env polyprotein-like [Odocoileus virginianus texanus]
SRR26335634__contig_702_9	VSLC-1_SSPC-476	XP_020763988.1	7.48e-128	357	XP_020763988.1 LOW QUALITY PROTEIN: endogenous retrovirus group PABLB member 1 Env polyprotein-like [Odocoileus virginianus texanus]
SRR26335632__contig_2445_13	VSLC-1_SSPC-28	XP_020763988.1	1.31e-104	303	XP_020763988.1 LOW QUALITY PROTEIN: endogenous retrovirus group PABLB member 1 Env polyprotein-like [Odocoileus virginianus texanus]
SRR26335631__contig_1774_4	VSLC-1_SSPC-28	XP_020763988.1	2.47e-87	254	XP_020763988.1 LOW QUALITY PROTEIN: endogenous retrovirus group PABLB member 1 Env polyprotein-like [Odocoileus virginianus texanus]
SRR26335644__contig_3096_6	VSLC-1_SSPC-28	XP_020763988.1	6.29e-85	249	XP_020763988.1 LOW QUALITY PROTEIN: endogenous retrovirus group PABLB member 1 Env polyprotein-like [Odocoileus virginianus texanus]
SRR26335613__contig_2304_9	VSLC-14_SSPC-9	XP_020763988.1	3.42e-78	228	XP_020763988.1 LOW QUALITY PROTEIN: endogenous retrovirus group PABLB member 1 Env polyprotein-like [Odocoileus virginianus texanus]
SRR26335617__contig_1194_14	VSLC-1_SSPC-100	XP_020763988.1	4.85e-73	214	XP_020763988.1 LOW QUALITY PROTEIN: endogenous retrovirus group PABLB member 1 Env polyprotein-like [Odocoileus virginianus texanus]
SRR26335617__contig_1192_14	VSLC-1_SSPC-100	XP_020763988.1	1.02e-56	169	XP_020763988.1 LOW QUALITY PROTEIN: endogenous retrovirus group PABLB member 1 Env polyprotein-like [Odocoileus virginianus texanus]
SRR26335643__contig_1311_3	VSLC-1_SSPC-46	XP_020763988.1	6.16e-53	166	XP_020763988.1 LOW QUALITY PROTEIN: endogenous retrovirus group PABLB member 1 Env polyprotein-like [Odocoileus virginianus texanus]
SRR26335637__contig_1097_8	VSLC-1_SSPC-28	XP_020763988.1	1.22e-53	165	XP_020763988.1 LOW QUALITY PROTEIN: endogenous retrovirus group PABLB member 1 Env polyprotein-like [Odocoileus virginianus texanus]
SRR26335639__contig_2599_12	VSLC-10_SSPC-12	XP_020763988.1	9.77e-52	161	XP_020763988.1 LOW QUALITY PROTEIN: endogenous retrovirus group PABLB member 1 Env polyprotein-like [Odocoileus virginianus texanus]
SRR26335613__contig_245_6	VSLC-1_SSPC-28	XP_020763988.1	5.58e-52	160	XP_020763988.1 LOW QUALITY PROTEIN: endogenous retrovirus group PABLB member 1 Env polyprotein-like [Odocoileus virginianus texanus]
SRR26335621__contig_1113_11	VSLC-1_SSPC-28	XP_020763988.1	6.99e-50	154	XP_020763988.1 LOW QUALITY PROTEIN: endogenous retrovirus group PABLB member 1 Env polyprotein-like [Odocoileus virginianus texanus]
SRR26335620__contig_1016_10	VSLC-1_SSPC-28	XP_020763988.1	6.99e-50	154	XP_020763988.1 LOW QUALITY PROTEIN: endogenous retrovirus group PABLB member 1 Env polyprotein-like [Odocoileus virginianus texanus]
SRR26335613__contig_893_20	VSLC-1_SSPC-28	XP_020763988.1	6.99e-50	154	XP_020763988.1 LOW QUALITY PROTEIN: endogenous retrovirus group PABLB member 1 Env polyprotein-like [Odocoileus virginianus texanus]
SRR26335617__contig_1165_10	VSLC-1_SSPC-28	XP_020763988.1	3.91e-48	149	XP_020763988.1 LOW QUALITY PROTEIN: endogenous retrovirus group PABLB member 1 Env polyprotein-like [Odocoileus virginianus texanus]
SRR26335617__contig_1192_15	VSLC-1_SSPC-28	XP_020763988.1	1.06e-47	147	XP_020763988.1 LOW QUALITY PROTEIN: endogenous retrovirus group PABLB member 1 Env polyprotein-like [Odocoileus virginianus texanus]
SRR26335644__contig_3096_7	VSLC-1_SSPC-194	XP_020763988.1	1.49e-45	145	XP_020763988.1 LOW QUALITY PROTEIN: endogenous retrovirus group PABLB member 1 Env polyprotein-like [Odocoileus virginianus texanus]
SRR26335619__contig_8097_2	VSLC-7_SSPC-2	XP_020763988.1	2.65e-40	132	XP_020763988.1 LOW QUALITY PROTEIN: endogenous retrovirus group PABLB member 1 Env polyprotein-like [Odocoileus virginianus texanus]
SRR26335639__contig_2599_13	VSLC-10_SSPC-13	XP_020763988.1	1.84e-32	105	XP_020763988.1 LOW QUALITY PROTEIN: endogenous retrovirus group PABLB member 1 Env polyprotein-like [Odocoileus virginianus texanus]
SRR26335625__contig_247_6	VSLC-1_SSPC-28	XP_020763988.1	4.5e-32	103	XP_020763988.1 LOW QUALITY PROTEIN: endogenous retrovirus group PABLB member 1 Env polyprotein-like [Odocoileus virginianus texanus]
SRR26335620__contig_549_26	VSLC-1_SSPC-46	XP_020763988.1	7.64e-31	101	XP_020763988.1 LOW QUALITY PROTEIN: endogenous retrovirus group PABLB member 1 Env polyprotein-like [Odocoileus virginianus texanus]
SRR26335613__contig_245_5	VSLC-1_SSPC-60	XP_020763988.1	3.83e-24	88.2	XP_020763988.1 LOW QUALITY PROTEIN: endogenous retrovirus group PABLB member 1 Env polyprotein-like [Odocoileus virginianus texanus]
SRR26335620__contig_982_5	VSLC-1_SSPC-131	XP_020763988.1	5.8e-20	73.9	XP_020763988.1 LOW QUALITY PROTEIN: endogenous retrovirus group PABLB member 1 Env polyprotein-like [Odocoileus virginianus texanus]
SRR26335644__contig_3209_7	VSLC-1_SSPC-28	XP_020763988.1	3.63e-21	71.2	XP_020763988.1 LOW QUALITY PROTEIN: endogenous retrovirus group PABLB member 1 Env polyprotein-like [Odocoileus virginianus texanus]
SRR26335644__contig_3209_8	VSLC-1_SSPC-46	XP_020763988.1	2.48e-20	69.7	XP_020763988.1 LOW QUALITY PROTEIN: endogenous retrovirus group PABLB member 1 Env polyprotein-like [Odocoileus virginianus texanus]
SRR26335617__contig_2077_17	VSLC-1_SSPC-63	XP_020763988.1	1.44e-15	62	XP_020763988.1 LOW QUALITY PROTEIN: endogenous retrovirus group PABLB member 1 Env polyprotein-like [Odocoileus virginianus texanus]
SRR26335616__contig_2453_1	VSLC-1_SSPC-63	XP_020763988.1	1.94e-15	59.3	XP_020763988.1 LOW QUALITY PROTEIN: endogenous retrovirus group PABLB member 1 Env polyprotein-like [Odocoileus virginianus texanus]
SRR26335615__contig_288_5	VSLC-1_SSPC-63	XP_020763988.1	1.3e-14	56.2	XP_020763988.1 LOW QUALITY PROTEIN: endogenous retrovirus group PABLB member 1 Env polyprotein-like [Odocoileus virginianus texanus]
SRR26335617__contig_1192_16	VSLC-1_SSPC-28	XP_020763988.1	5.53e-16	55.8	XP_020763988.1 LOW QUALITY PROTEIN: endogenous retrovirus group PABLB member 1 Env polyprotein-like [Odocoileus virginianus texanus]
SRR26335615__contig_1799_4	VSLC-1_SSPC-605	XP_020763988.1	8.99e-13	49.7	XP_020763988.1 LOW QUALITY PROTEIN: endogenous retrovirus group PABLB member 1 Env polyprotein-like [Odocoileus virginianus texanus]
SRR26335619__contig_5481_4	VSLC-1_SSPC-83	XP_020763988.1	1.51e-07	34.3	XP_020763988.1 LOW QUALITY PROTEIN: endogenous retrovirus group PABLB member 1 Env polyprotein-like [Odocoileus virginianus texanus]
SRR26335639__contig_3914_1	VSLC-1_SSPC-83	XP_020763988.1	4.02e-06	28.5	XP_020763988.1 LOW QUALITY PROTEIN: endogenous retrovirus group PABLB member 1 Env polyprotein-like [Odocoileus virginianus texanus]
SRR26335615__contig_2554_1	VSLC-1_SSPC-83	XP_020763988.1	2.29e-05	26.9	XP_020763988.1 LOW QUALITY PROTEIN: endogenous retrovirus group PABLB member 1 Env polyprotein-like [Odocoileus virginianus texanus]
SRR26335639__contig_6754_10	VSLC-6_SSPC-10	XP_020732150.1	1.48e-78	241	XP_020732150.1 endogenous retrovirus group K member 25 Env polyprotein-like [Odocoileus virginianus texanus]
SRR26335641__contig_2306_16	VSLC-9_SSPC-16	XP_020732150.1	9.11e-73	218	XP_020732150.1 endogenous retrovirus group K member 25 Env polyprotein-like [Odocoileus virginianus texanus]
SRR26335642__contig_971_11	VSLC-3_SSPC-6	XP_020732150.1	1.04e-45	148	XP_020732150.1 endogenous retrovirus group K member 25 Env polyprotein-like [Odocoileus virginianus texanus]
SRR26335639__contig_6754_8	VSLC-6_SSPC-8	XP_020732150.1	3.98e-44	142	XP_020732150.1 endogenous retrovirus group K member 25 Env polyprotein-like [Odocoileus virginianus texanus]
SRR26335632__contig_5296_8	VSLC-11_SSPC-8	XP_020732150.1	4.85e-26	92	XP_020732150.1 endogenous retrovirus group K member 25 Env polyprotein-like [Odocoileus virginianus texanus]
SRR26335619__contig_10762_8	VSLC-1_SSPC-683	XP_020732150.1	3.68e-20	72.8	XP_020732150.1 endogenous retrovirus group K member 25 Env polyprotein-like [Odocoileus virginianus texanus]
SRR26335639__contig_2347_3	VSLC-1_SSPC-707	XP_020732150.1	4.2e-19	68.9	XP_020732150.1 endogenous retrovirus group K member 25 Env polyprotein-like [Odocoileus virginianus texanus]
